# Genomic Structural Variation Underlies Cell-Type-Specific Betacyanin Variegation in *Chenopodium quinoa*

**DOI:** 10.64898/2025.12.13.694152

**Authors:** Zheting Zhang, Yuwei Wang, Xiangwei Hu, Tiansheng Yu, Yaozu Feng, Jungao Zhang, Ting Zhang, Guojun Feng, Heng Zhang

## Abstract

The allotetraploid crop quinoa (*Chenopodium quinoa*) accumulates red/violet betacyanins, which function as vital stress-mitigating antioxidants. We investigated the genetic basis of red/green variegation observed in the aerial organs of the P0429 accession. We demonstrated that this color mosaic is primarily localized to the epidermal bladder cells (EBCs), with red EBCs accumulating ∼50-fold higher betacyanin levels than colorless EBCs. Cell-type-specific RNA-sequencing of EBCs identified the cytochrome P450 gene *Cqu0091301* (*CYP76AD*α) as the dominant and rate-limiting factor, exhibiting strong upregulation in red EBCs. This high pigmentation requires a specific structural variation in the P0429 accession: a ∼4-kb genomic insertion that restores the full functionality of *Cqu0091301*, which is otherwise truncated and non-functional in common reference genomes. Genomic analysis reveals that *Cqu0091301* is part of a *CYP76ADα*–*DODA* gene cluster. Notably, expression analysis revealed functional divergence between the quinoa subgenomes, with B-subgenome *CYP76ADα* genes highly dominant in EBCs, while A-subgenome homologs were preferentially expressed in other tissues. Our results establish a clear link between structural genomic variation and cell-type-specific betalain biosynthesis, providing molecular insight into pigment regulation and subgenome specialization in allotetraploid quinoa.
