## Supplementary material for "Genomic Structural Variation Underlies Cell-Type-Specific Betacyanin Variegation in *Chenopodium quinoa*": Dataset S1

### Sheet: Sheet1
Dataset S1 Differentially expressed genes (DEGs) identified in P0429 EBCs
Gene ID	NCBI ID	QQ74_v1 ID	EBCG_Rep1	EBCG_Rep2	EBCG_Rep3	EBCR_Rep1	EBCR_Rep2	EBCR_Rep3	p_value	logFC	Description
Cqu0456714	LOC110696692	NA	0.330494	0.763401	0.124278	2.10264	2.15246	1.08976	6.94317e-06	2.22711	unknown function
Cqu0047230	LOC110718726;LOC110718728	AUR62010228	268.493	375.53	394.583	622.382	781.343	881.135	2.63707e-45	1.15463	lncRNA
Cqu0048180	LOC110718624	AUR62010135	2.37956	0.954251	1.67776	7.05004	3.12454	4.69957	7.15695e-07	1.58441	ubiquinol oxidase
Cqu0470711	LOC110685232	NA	7.79966	6.29806	7.64311	27.458	25.9684	26.9033	6.97331e-37	1.8991	unknown function
Cqu0091301	LOC110733713	AUR62012348	725.699	284.812	499.039	5011.65	3677.58	3382.33	8.5572e-23	3.08894	CYP76AD1
Cqu0006960	LOC110681912	AUR62003503	12.4266	9.92421	8.63733	30.3646	29.7873	19.6837	2.95008e-22	1.36933	CYP89A2-like
Cqu0091311	LOC110733550	NA	4.75912	5.53466	4.78471	14.0382	13.1231	11.4424	1.91812e-12	1.36528	zinc finger protein
